# Skin microbiome attributes associate with biophysical skin aging

**DOI:** 10.1101/2023.01.30.526239

**Authors:** Wei Zhou, Elizabeth Fleming, Guylaine Legendre, Lauriane Roux, Julie Latreille, Gaëlle Gendronneau, Sandra Forestier, Julia Oh

## Abstract

Two major arms of skin aging are changes in the skin’s biophysical conditions and alterations in the skin microbiome. This work partitioned both arms to study their interaction in detail. Leveraging the resolution provided by shotgun metagenomics, we explored how skin microbial species, strains, and gene content interact with the biophysical traits of the skin during aging. With a dataset well-controlled for confounding factors, we found that skin biophysical traits, especially the collagen diffusion coefficient, are associated with the composition and the functional potential of the skin microbiome, including the abundance of bacterial strains found in nosocomial infections and the abundance of antibiotic resistance genes. Our findings reveal important associations between skin biophysical features and aging-related changes in the skin microbiome and generate testable hypotheses for the mechanisms of such associations.
