## Supplementary Table S1 for "Skin microbiome attributes associate with biophysical skin aging"

### Sheet: Sheet1
Subject	Age group	BMI	SC	CDC	DWC		Host attributes	Variance inflation factor
V1	Older	20.7008	60.5333	21.6667	65		Age group	2.03
V2	Older	27.0416	51.9667	38	71.6667		BMI	1.18
V3	Older	22.2063	70.4667	65.3333	70.3333		SC	1.21
V8	Older	21.875	47.4667	23.6667	70.3333		CDC	2.02
V9	Older	37.8906	70.8333	63.3333	71.6667		DWC	1.02
V10	Older	25.462	54.9	20	68
V18	Older	27.0051	51.2333	20	69.6667
V20	Older	22.6667	45.5	63.3333	64
V25	Older	21.4692	48.7	29.6667	69.3333
V26	Older	20.3125	53.9	39.6667	62.3333
V28	Older	20.5761	69.6667	35	69.3333
V30	Older	22.8374	81.0333	75.3333	62.6667
V34	Older	22.8624	44.0667	39	63
V35	Older	19.9219	54.0333	64	69.3333
V36	Older	22.0386	58.8667	48	67.6667
V44	Older	24.8016	55.4667	60	62.3333
V46	Older	18.4013	59.3667	36.3333	68.6667
V47	Older	21.6441	51.0667	65.3333	72
V48	Older	25.9516	53.0667	37	56.3333
V51	Older	24.0055	56.7	25.3333	70
V52	Older	30.4688	37.8	43	65
V53	Older	23.3747	41.1	35.3333	70.6667
V54	Older	25.5937	57.4	71	71.6667
V55	Older	20.6131	63.3667	70.3333	70.3333
V56	Older	20.202	47.3667	34.6667	70.6667
V4	Younger	21.6441	61.0667	62.3333	70
V5	Younger	19.2336	51.6667	60.6667	61.3333
V7	Younger	25.5588	35.5667	47	68.6667
V11	Younger	20.8086	69.9667	70	66.6667
V12	Younger	24.1633	67.5	70	68.6667
V13	Younger	17.7832	57.0667	68.3333	65.6667
V14	Younger	20.9042	62.4667	73.6667	67.3333
V15	Younger	17.9982	61.1	66.6667	70.6667
V16	Younger	23.4586	50.9	66.3333	68.3333
V19	Younger	20.7031	64.9	73.3333	71
V21	Younger	23.634	46.4667	63.3333	66.6667
V23	Younger	19.7232	55.8333	63	65.6667
V27	Younger	20.6852	63.3	72.6667	69
V29	Younger	18.9619	59.1333	71	71
V31	Younger	20.4152	40.3333	66.3333	66.6667
V32	Younger	23.5078	64.9333	63.6667	69.6667
V33	Younger	22.0741	37.6667	61.3333	66.6667
V37	Younger	21.4844	64.4	73	69.3333
V38	Younger	20.7612	55.2667	72	70.3333
V40	Younger	20.679	68.0333	63.6667	67.3333
V41	Younger	23.6652	44.4	64	64.3333
V42	Younger	19.3625	49.4	63.6667	67.3333
V43	Younger	19.5717	45.5667	67	71
V45	Younger	22.6562	52.3667	63.3333	68.6667
V57	Younger	18.591	53.6	72.3333	69
V58	Younger	16.1354	51.4	69.3333	72
