## Supplementary Table S2 for "Skin microbiome attributes associate with biophysical skin aging"

### Sheet: Sheet1
Sample	Subject	Microbial read count (number of paired-end reads)
V10D	V10	1451477
V10G	V10	1467809
V11D	V11	1784758
V11G	V11	1443590
V12D	V12	15660742
V12G	V12	16933506
V13D	V13	15505663
V13G	V13	6909255
V14D	V14	6514915
V14G	V14	6396071
V15D	V15	3754756
V15G	V15	1827896
V16D	V16	22882738
V16G	V16	22733926
V18D	V18	11208582
V18G	V18	5730250
V19D	V19	19042759
V19G	V19	10523326
V1D	V1	1663359
V1G	V1	1595786
V20D	V20	6575095
V20G	V20	3825342
V21D	V21	7246087
V21G	V21	11658986
V22D	V22	3705126
V22G	V22	5626070
V23D	V23	25481899
V23G	V23	17700490
V25D	V25	1838595
V25G	V25	731794
V26D	V26	6167868
V26G	V26	6580642
V27D	V27	28535010
V27G	V27	11675475
V28D	V28	3789906
V28G	V28	3161722
V29D	V29	4780732
V29G	V29	5053207
V2G	V2	9387392
V30D	V30	21394507
V30G	V30	16992370
V31D	V31	15270154
V31G	V31	9077019
V32D	V32	2840656
V32G	V32	2622863
V33D	V33	17868639
V33G	V33	13851050
V34D	V34	3544906
V34G	V34	2406976
V35D	V35	2040084
V35G	V35	1883807
V36D	V36	5711311
V36G	V36	4775596
V37D	V37	2245380
V37G	V37	3460234
V38D	V38	1790006
V38G	V38	2275420
V39D	V39	13337316
V39G	V39	12180942
V3D	V3	2922960
V3G	V3	3326350
V40D	V40	6628703
V40G	V40	9345413
V41D	V41	11023903
V41G	V41	2405307
V42D	V42	1678318
V42G	V42	1143367
V43D	V43	6487577
V43G	V43	8156540
V44D	V44	3541041
V44G	V44	4618092
V45D	V45	1750044
V45G	V45	1434114
V46D	V46	10014841
V46G	V46	8429111
V47D	V47	10560270
V47G	V47	12944063
V48D	V48	7433006
V48G	V48	17633536
V49D	V49	6179089
V49G	V49	3162339
V4D	V4	1920440
V4G	V4	3630030
V50D	V50	5058209
V50G	V50	3364309
V51D	V51	29593585
V51G	V51	18749758
V52D	V52	2567942
V52G	V52	2149184
V53D	V53	2668153
V53G	V53	2330357
V54D	V54	8041751
V54G	V54	7411844
V55D	V55	2599218
V55G	V55	5567319
V56D	V56	8367361
V56G	V56	18200169
V57D	V57	3856510
V57G	V57	2649120
V58D	V58	4925631
V58G	V58	8867949
V5D	V5	2320510
V5G	V5	12776446
V7D	V7	1596084
V7G	V7	1963317
V8D	V8	2132529
V8G	V8	1901234
V9D	V9	1643914
V9G	V9	901536
